# Identification of regulatory elements in primary sensory neurons involved in neuropathic pain

**DOI:** 10.1101/2022.09.09.507328

**Authors:** Kimberly E. Stephens, Cedric Moore, David A. Vinson, Bryan E. White, Zachary Renfro, Weiqiang Zhou, Zhicheng Ji, Hongkai Ji, Heng Zhu, Yun Guan, Sean D. Taverna

## Abstract

Chronic pain is a significant public health issue that is often refractory to existing therapies. Here we use a multiomic approach to identify cis-regulatory elements that show differential chromatin accessibility, and reveal transcription factor (TF) binding motifs with functional regulation in the dorsal root ganglion (DRG), which contain cell bodies of primary sensory neurons, after nerve injury. We integrated RNA-seq to understand how differential chromatin accessibility after nerve injury may influence gene expression. Using TF protein arrays and chromatin immunoprecipitation-qPCR, we confirmed C/EBPγ binding to a differentially accessible sequence and used RNA-seq to identify processes in which C/EBPγ plays an important role. Our findings offer insights into TF motifs that are associated with chronic pain. These data show how interactions between chromatin landscapes and TF expression patterns may work together to determine gene expression programs in DRG neurons after nerve injury.
