## Supplemental table 1 for "Identification of regulatory elements in primary sensory neurons involved in neuropathic pain"

### Sheet: Supp Table 1 
Supplemental table 1. ATAC-seq sequencing metrics
	Total reads	Mapping rate	# aligned reads	Percent duplication	Total unique aligned reads	# MACS2 peaks
Sample_bulkATAC-F-CCI1	4.07116e+07	0.9291	3.78252e+07	0.316972	25835648	94413
Sample_bulkATAC-F-CCI2	6.18422e+07	0.9236	5.71174e+07	0.340465	37670936	107273
Sample_bulkATAC-F-N1	8.41393e+07	0.9245	7.77868e+07	0.321418	52784737	129110
Sample_bulkATAC-F-N2	2.6979e+07	0.9268	2.50041e+07	0.310264	17246257	57379
Sample_bulkATAC-F-N3	3.96149e+07	0.9331	3.69646e+07	0.289998	26244975	71627
Sum	2.53287e+08		2.34698e+08		159782553
Average	5.06574e+07	0.92742	4.69396e+07	0.315823	3.19565e+07
